# The Immune Deficiency Pathway Regulates Metabolic Homeostasis in *Drosophila*

**DOI:** 10.1101/253542

**Authors:** Saeideh Davoodi, Anthony Galenza, Andrew Panteluk, Rujuta Deshpande, Meghan Ferguson, Savraj Grewal, Edan Foley

## Abstract

Immune and metabolic pathways collectively influence host responses to microbial invaders, and mutations in one pathway frequently disrupt activity in the other. We used the *Drosophila* model to characterize metabolic homeostasis in flies with modified Immune Deficiency (IMD) pathway activity. The IMD pathway is very similar to the mammalian Tumor Necrosis Factor-alpha pathway, a key regulator of vertebrate immunity and metabolism. We found that persistent activation of IMD resulted in hyperglycemia, depleted fat reserves, and developmental delays, implicating IMD in metabolic regulation. Consistent with this hypothesis, we found that *imd* mutants weigh more, are hyperlipidemic, and have impaired glucose tolerance. To test the importance of metabolic regulation for host responses to bacterial infection, we challenged insulin pathway mutants with lethal doses of several *Drosophila* pathogens. We found that loss-of-function mutations in the insulin pathway impacted host responses to infection in a manner that depends on the route of infection, and the identity of the infectious microbe. Combined, our results support a role for coordinated regulation of immune and metabolic pathways in host containment of microbial invaders.
