## Supplementary material for "The Immune Deficiency Pathway Regulates Metabolic Homeostasis in *Drosophila*"

### Sheet: Imd and infection overlap
ImdCA compared to:	Gram	PG type	Virulence	Downregulated % overlap with ImdCA	Down overlap pvalue	Upregulated % overlap with ImdCA	Up overlap p value
E. coli	-	DAP	*	14.4781	4.19e-20	11.8095	1.55e-11
E. faecalis	+	Lys	**	13.468	3.23e-18	17.5238	1.56e-22
Ecc15	-	DAP	**	3.7037	0.1354	17.1429	6.04e-21
M. luteus	+	Lys	*	13.2997	2.98e-15	18.4762	2.61e-29
P. entomophila	-	DAP	***	28.6195	6.37e-51	30.4762	1.1e-69
P. rettgeri	-	DAP	**	22.2222	1.89e-41	24.381	3.53e-44
P. sneebia	-	DAP	***	10.2694	2.57e-06	16.381	2.58e-28
S. aureus	+	Lys	***	25.9259	1.01e-50	26.4762	5.7e-39
S. marcescens	-	DAP	*	16.6667	4.77e-22	22.8571	4.63e-38
S. marcescens Db11	-	DAP	***	12.1212	2.93e-15	17.1429	1.29e-21
Comparison of ImdCA regulated gene expression with 10 different bacterial infections from Buchon et al. 2018. Information on bacterial Gram type, petidoglycan (PG) type and virulence adapted from Buchon et al. 2018. The percent overlap with ImdCA represents the proportion of the ImdCA response captured by each infection. To test for significance of gene list overlap p values were calculated using…

### Sheet: Overlapping genes
Downregulated						Upregulated
Condition	# of genes downregulated	overlap with imd	Percent overlap	p value		Condition	# of genes upregulated	overlap with imd	Percent overlap	p value
Imd	594					ImdCA	525
E. coli	795	86	14.4781	4.19e-20		E. coli	768	62	11.8095	1.55e-11
E. faecalis	755	80	13.468	3.23e-18		E. faecalis	932	92	17.5238	1.56e-22
Ecc15	484	22	3.7037	0.1354		Ecc15	946	90	17.1429	6.04e-21
M. luteus	832	79	13.2997	2.98e-15		M. luteus	834	97	18.4762	2.61e-29
P. entomophila	1325	170	28.6195	6.37e-51		P. ento	1000	160	30.4762	1.1e-69
P. rettgeri	974	132	22.2222	1.89e-41		P. rett	988	128	24.381	3.53e-44
P. sneebia	910	61	10.2694	2.57e-06		P. sneebia	714	86	16.381	2.58e-28
S. aurreus	1100	154	25.9259	1.01e-50		S. aureus	1285	139	26.4762	5.7e-39
S. mar Db11	944	99	16.6667	4.77e-22		S. mar Db11	995	120	22.8571	4.63e-38
Smar	717	72	12.1212	2.93e-15		S. mar type 1	925	90	17.1429	1.29e-21
The protein coding genes that were significantly up or downregulated were identified for each bacterial treatment. Using these gene lists, the number of overlapping genes were found by comparing the infection gene lists to the Imd gene list. Percent overlap is calculated as the number of overlapping genes as a percent of the Imd gene list. P-value for significance of gene list overlap was found u…

### Sheet: Downregulated common response
33 total genes common between ImdCA and 7 or more bacteria
CG16926		Gorilla biological process
CG31091		GO term	Description	P-value	FDR q-value	Enrichment (N, B, n, b)	Genes
CG4586		GO:0033540	fatty acid beta-oxidation using acyl-CoA oxidase	0.000133	0.988	111.32 (12078,7,31,2)	[+] Show genes
CG8745		GO:0072329	monocarboxylic acid catabolic process	0.000216	0.802	25.41 (12078,46,31,3)	[+] Show genes
Obp99b		GO:0005975	carbohydrate metabolic process	0.000283	0.701	8.40 (12078,232,31,5)	[+] Show genes
CG2444		GO:0019752	carboxylic acid metabolic process	0.00041	0.763	5.98 (12078,391,31,6)	[+] Show genes
CG3603		GO:0016053	organic acid biosynthetic process	0.000415	0.618	11.21 (12078,139,31,4)	[+] Show genes
Lsp1alpha		GO:0046394	carboxylic acid biosynthetic process	0.000415	0.515	11.21 (12078,139,31,4)	[+] Show genes
alpha-Est2		GO:0043436	oxoacid metabolic process	0.000501	0.532	5.76 (12078,406,31,6)	[+] Show genes
dob		GO:0006082	organic acid metabolic process	0.000508	0.472	5.74 (12078,407,31,6)	[+] Show genes
CG13365		GO:0044242	cellular lipid catabolic process	0.000548	0.453	18.55 (12078,63,31,3)	[+] Show genes
CG18003		GO:0055088	lipid homeostasis	0.000628	0.467	17.71 (12078,66,31,3)	[+] Show genes
CG31778		GO:0006081	cellular aldehyde metabolic process	0.000847	0.572	45.84 (12078,17,31,2)	[+] Show genes
ChLD3		GO:0032787	monocarboxylic acid metabolic process	0.000848	0.525	9.28 (12078,168,31,4)	[+] Show genes
Cyp4d20
Cyp4e2		List of downregulated genes found in common with Imd and 7 or more different bacterial infections. GO term analysis done on these core genes was performed using Gorilla analysis.
Iris
Obp83cd
fat-spondin
Acox57D-p
CG14787
CG16756
CG31089
CG31548
CG34424
GstD7
Hex-C
Jon66Cii
Nplp2
Spat
Tal
Tps1
regucalcin

### Sheet: CoreGOrilla
Updown	GO	pvalue	FDR	Enrichment
Down	organic acid metabolic process	0.000508	0.472	5.74
Down	oxoacid metabolic process	0.000501	0.532	5.76
Down	carboxylic acid metabolic process	0.00041	0.763	5.98
Down	carbohydrate metabolic process	0.000283	0.701	8.4
Down	monocarboxylic acid metabolic process	0.000848	0.525	9.28
Down	organic acid biosynthetic process	0.000415	0.618	11.21
Down	carboxylic acid biosynthetic process	0.000415	0.515	11.21
Down	lipid homeostasis	0.000628	0.467	17.71
Down	cellular lipid catabolic process	0.000548	0.453	18.55
Down	monocarboxylic acid catabolic process	0.000216	0.802	25.41
Down	cellular aldehyde metabolic process	0.000847	0.572	45.84
Down	fatty acid beta-oxidation using acyl-CoA oxidase	0.000133	0.988	111.32
Up	response to external stimulus	1.53e-24	1.03e-21	10.25
Up	multi-organism process	3.16e-28	3.35e-25	14.59
Up	response to external biotic stimulus	1.72e-28	2.56e-25	16.14
Up	response to biotic stimulus	1.72e-28	2.14e-25	16.14
Up	response to other organism	1.02e-28	1.9e-25	16.43
Up	immune system process	6.68e-23	4.14e-20	17.09
Up	response to bacterium	5.61e-30	2.09e-26	21.78
Up	immune response	5.63e-26	4.65e-23	23.09
Up	humoral immune response	2.45e-30	1.82e-26	45.55
Up	antimicrobial humoral response	6.06e-29	1.5e-25	53.52
Up	defense response to Gram-positive bacterium	8.24e-27	7.66e-24	59.41
Up	antibacterial humoral response	5.7e-26	4.24e-23	97.85
	Top 12 up and downregulated GO terms from the core Imd-infection response

### Sheet: Upregulated common response
73 genes total common between ImdCA and 7 or more bacteria
AttA		Gorilla biological process
AttC		GO term	Description	P-value	FDR q-value	Enrichment (N, B, n, b)	Genes
CG13905		GO:0006959	humoral immune response	2.45e-30	1.82e-26	45.55 (12078,87,64,21)	[+] Show genes		List of upregulated genes found in common with Imd and 7 or more different bacterial infections. GO term analysis done on these core genes was performed using Gorilla analysis.
CG14529		GO:0009617	response to bacterium	5.61e-30	2.09e-26	21.78 (12078,234,64,27)	[+] Show genes
CG14762		GO:0019730	antimicrobial humoral response	6.06e-29	1.5e-25	53.52 (12078,67,64,19)	[+] Show genes
CG15065		GO:0051707	response to other organism	1.02e-28	1.9e-25	16.43 (12078,333,64,29)	[+] Show genes
CG16712		GO:0043207	response to external biotic stimulus	1.72e-28	2.56e-25	16.14 (12078,339,64,29)	[+] Show genes
CG16762		GO:0009607	response to biotic stimulus	1.72e-28	2.14e-25	16.14 (12078,339,64,29)	[+] Show genes
CG18067		GO:0051704	multi-organism process	3.16e-28	3.35e-25	14.59 (12078,388,64,30)	[+] Show genes
CG18557		GO:0050830	defense response to Gram-positive bacterium	8.24e-27	7.66e-24	59.41 (12078,54,64,17)	[+] Show genes
CG30026		GO:0006955	immune response	5.63e-26	4.65e-23	23.09 (12078,188,64,23)	[+] Show genes
CG34054		GO:0019731	antibacterial humoral response	5.7e-26	4.24e-23	97.85 (12078,27,64,14)	[+] Show genes
CG4267		GO:0009605	response to external stimulus	1.53e-24	1.03e-21	10.25 (12078,571,64,31)	[+] Show genes
CG42807		GO:0002376	immune system process	6.68e-23	4.14e-20	17.09 (12078,254,64,23)	[+] Show genes
CG4757		GO:0006952	defense response	1.76e-22	1.01e-19	13.60 (12078,347,64,25)	[+] Show genes
CG9616		GO:0042742	defense response to bacterium	8.61e-22	4.58e-19	18.87 (12078,210,64,21)	[+] Show genes
CecB		GO:0098542	defense response to other organism	1.87e-19	9.29e-17	14.62 (12078,271,64,21)	[+] Show genes
CecC		GO:0050896	response to stimulus	3.16e-18	1.47e-15	4.55 (12078,1576,64,38)	[+] Show genes
Def		GO:0006950	response to stress	2.63e-17	1.15e-14	5.82 (12078,1005,64,31)	[+] Show genes
DptB		GO:0050829	defense response to Gram-negative bacterium	3.25e-14	1.34e-11	20.79 (12078,118,64,13)	[+] Show genes
Dro		GO:0002695	negative regulation of leukocyte activation	5.06e-11	1.98e-08	80.88 (12078,14,64,6)	[+] Show genes
Drs		GO:0002694	regulation of leukocyte activation	5.06e-11	1.88e-08	80.88 (12078,14,64,6)	[+] Show genes
IM1		GO:1902106	negative regulation of leukocyte differentiation	5.06e-11	1.79e-08	80.88 (12078,14,64,6)	[+] Show genes
IM23		GO:1902105	regulation of leukocyte differentiation	5.06e-11	1.71e-08	80.88 (12078,14,64,6)	[+] Show genes
IM3		GO:0045619	regulation of lymphocyte differentiation	5.06e-11	1.64e-08	80.88 (12078,14,64,6)	[+] Show genes
IM4		GO:0045620	negative regulation of lymphocyte differentiation	5.06e-11	1.57e-08	80.88 (12078,14,64,6)	[+] Show genes
Irc		GO:0032815	negative regulation of natural killer cell activation	5.06e-11	1.5e-08	80.88 (12078,14,64,6)	[+] Show genes
Mtk		GO:0032814	regulation of natural killer cell activation	5.06e-11	1.45e-08	80.88 (12078,14,64,6)	[+] Show genes
PGRP-SA		GO:0032824	negative regulation of natural killer cell differentiation	5.06e-11	1.39e-08	80.88 (12078,14,64,6)	[+] Show genes
PGRP-SB1		GO:0032823	regulation of natural killer cell differentiation	5.06e-11	1.34e-08	80.88 (12078,14,64,6)	[+] Show genes
PGRP-SC2		GO:0032826	regulation of natural killer cell differentiation involved in immune response	5.06e-11	1.3e-08	80.88 (12078,14,64,6)	[+] Show genes
PGRP-SD		GO:0032827	negative regulation of natural killer cell differentiation involved in immune response	5.06e-11	1.25e-08	80.88 (12078,14,64,6)	[+] Show genes
Rel		GO:0050866	negative regulation of cell activation	5.06e-11	1.21e-08	80.88 (12078,14,64,6)	[+] Show genes
Spn88Eb		GO:0050865	regulation of cell activation	5.06e-11	1.18e-08	80.88 (12078,14,64,6)	[+] Show genes
Thor		GO:0051249	regulation of lymphocyte activation	5.06e-11	1.14e-08	80.88 (12078,14,64,6)	[+] Show genes
Uro		GO:0051250	negative regulation of lymphocyte activation	5.06e-11	1.11e-08	80.88 (12078,14,64,6)	[+] Show genes
cv-d		GO:1900424	regulation of defense response to bacterium	1.99e-10	4.23e-08	42.61 (12078,31,64,7)	[+] Show genes
edin		GO:0002698	negative regulation of immune effector process	4.48e-10	9.25e-08	59.60 (12078,19,64,6)	[+] Show genes
mthl2		GO:0061058	regulation of peptidoglycan recognition protein signaling pathway	8.8e-10	1.77e-07	94.36 (12078,10,64,5)	[+] Show genes
yellow-f		GO:0002697	regulation of immune effector process	2.28e-09	4.46e-07	22.20 (12078,68,64,8)	[+] Show genes
AttD		GO:1903707	negative regulation of hemopoiesis	2.85e-09	5.44e-07	45.29 (12078,25,64,6)	[+] Show genes
CG3117		GO:1903706	regulation of hemopoiesis	5.99e-09	1.11e-06	40.44 (12078,28,64,6)	[+] Show genes
CG3505		GO:0050777	negative regulation of immune response	1.07e-08	1.93e-06	24.93 (12078,53,64,7)	[+] Show genes
CG4250		GO:1900426	positive regulation of defense response to bacterium	6.79e-08	1.2e-05	44.93 (12078,21,64,5)	[+] Show genes
CG7384		GO:0002683	negative regulation of immune system process	1.25e-07	2.17e-05	17.61 (12078,75,64,7)	[+] Show genes
CG8046		GO:0050776	regulation of immune response	1.33e-07	2.25e-05	10.75 (12078,158,64,9)	[+] Show genes
CG8449		GO:0002831	regulation of response to biotic stimulus	1.51e-07	2.49e-05	17.16 (12078,77,64,7)	[+] Show genes
CG9733		GO:0031347	regulation of defense response	3.44e-07	5.56e-05	11.79 (12078,128,64,8)	[+] Show genes
IM2		GO:0000270	peptidoglycan metabolic process	3.44e-07	5.44e-05	62.91 (12078,12,64,4)	[+] Show genes
Idgf3		GO:0009253	peptidoglycan catabolic process	3.44e-07	5.33e-05	62.91 (12078,12,64,4)	[+] Show genes
Arc1		GO:0055093	response to hyperoxia	4.95e-07	7.51e-05	58.07 (12078,13,64,4)	[+] Show genes
CG10073		GO:0002833	positive regulation of response to biotic stimulus	5.44e-07	8.1e-05	30.44 (12078,31,64,5)	[+] Show genes
CG10182		GO:0006027	glycosaminoglycan catabolic process	6.9e-07	0.000101	53.92 (12078,14,64,4)	[+] Show genes
CG11912		GO:0036296	response to increased oxygen levels	6.9e-07	9.86e-05	53.92 (12078,14,64,4)	[+] Show genes
CG13461		GO:0045087	innate immune response	1.19e-06	0.000167	12.70 (12078,104,64,7)	[+] Show genes
CG30091		GO:0061059	positive regulation of peptidoglycan recognition protein signaling pathway	1.41e-06	0.000194	113.23 (12078,5,64,3)	[+] Show genes
CG33459		GO:0006963	positive regulation of antibacterial peptide biosynthetic process	1.62e-06	0.000219	44.40 (12078,17,64,4)	[+] Show genes
CG33462		GO:0002803	positive regulation of antibacterial peptide production	1.62e-06	0.000215	44.40 (12078,17,64,4)	[+] Show genes
CG33469		GO:0002682	regulation of immune system process	3.01e-06	0.000393	7.42 (12078,229,64,9)	[+] Show genes
Mvl		GO:0002786	regulation of antibacterial peptide production	3.26e-06	0.000418	37.74 (12078,20,64,4)	[+] Show genes
PGRP-LB		GO:0002808	regulation of antibacterial peptide biosynthetic process	3.26e-06	0.000411	37.74 (12078,20,64,4)	[+] Show genes
rpr		GO:0002807	positive regulation of antimicrobial peptide biosynthetic process	5.89e-06	0.000729	32.82 (12078,23,64,4)	[+] Show genes
CG10680		GO:0032101	regulation of response to external stimulus	7.88e-06	0.00096	9.57 (12078,138,64,7)	[+] Show genes
CG32368		GO:0006026	aminoglycan catabolic process	8.34e-06	0.001	30.20 (12078,25,64,4)	[+] Show genes
CG33465		GO:0032103	positive regulation of response to external stimulus	9.23e-06	0.00109	17.47 (12078,54,64,5)	[+] Show genes
CG7016		GO:0002225	positive regulation of antimicrobial peptide production	1.15e-05	0.00133	27.96 (12078,27,64,4)	[+] Show genes
CG9989		GO:0002760	positive regulation of antimicrobial humoral response	1.15e-05	0.00131	27.96 (12078,27,64,4)	[+] Show genes
Ect3		GO:0002702	positive regulation of production of molecular mediator of immune response	1.15e-05	0.00129	27.96 (12078,27,64,4)	[+] Show genes
PGRP-LC		GO:0002699	positive regulation of immune effector process	1.15e-05	0.00127	27.96 (12078,27,64,4)	[+] Show genes
Sr-CIV		GO:0002922	positive regulation of humoral immune response	1.15e-05	0.00126	27.96 (12078,27,64,4)	[+] Show genes
Tep1		GO:0006964	positive regulation of biosynthetic process of antibacterial peptides active against Gram-negative bacteria	1.17e-05	0.00126	62.91 (12078,9,64,3)	[+] Show genes
Tsf1		GO:0030203	glycosaminoglycan metabolic process	1.33e-05	0.00142	26.96 (12078,28,64,4)	[+] Show genes
pirk		GO:0008063	Toll signaling pathway	1.54e-05	0.00161	26.03 (12078,29,64,4)	[+] Show genes
		GO:0043900	regulation of multi-organism process	2.24e-05	0.00232	8.15 (12078,162,64,7)	[+] Show genes
		GO:0002813	regulation of biosynthetic process of antibacterial peptides active against Gram-negative bacteria	2.27e-05	0.00231	51.47 (12078,11,64,3)	[+] Show genes
		GO:0002805	regulation of antimicrobial peptide biosynthetic process	3.72e-05	0.00374	20.97 (12078,36,64,4)	[+] Show genes
		GO:0031349	positive regulation of defense response	3.79e-05	0.00376	13.11 (12078,72,64,5)	[+] Show genes
		GO:0043902	positive regulation of multi-organism process	4.33e-05	0.00424	12.75 (12078,74,64,5)	[+] Show genes
		GO:0080134	regulation of response to stress	4.76e-05	0.0046	6.06 (12078,249,64,8)	[+] Show genes
		GO:0045596	negative regulation of cell differentiation	6.23e-05	0.00594	8.71 (12078,130,64,6)	[+] Show genes
		GO:0002784	regulation of antimicrobial peptide production	7.58e-05	0.00713	17.56 (12078,43,64,4)	[+] Show genes
		GO:0032494	response to peptidoglycan	8.26e-05	0.00768	125.81 (12078,3,64,2)	[+] Show genes
		GO:0002700	regulation of production of molecular mediator of immune response	8.3e-05	0.00762	17.16 (12078,44,64,4)	[+] Show genes
		GO:0002759	regulation of antimicrobial humoral response	0.000214	0.0194	13.48 (12078,56,64,4)	[+] Show genes
		GO:0002920	regulation of humoral immune response	0.000229	0.0206	13.24 (12078,57,64,4)	[+] Show genes
		GO:0061060	negative regulation of peptidoglycan recognition protein signaling pathway	0.000274	0.0242	75.49 (12078,5,64,2)	[+] Show genes
		GO:0034250	positive regulation of cellular amide metabolic process	0.00028	0.0245	12.58 (12078,60,64,4)	[+] Show genes
		GO:1901136	carbohydrate derivative catabolic process	0.00028	0.0242	12.58 (12078,60,64,4)	[+] Show genes
		GO:0009620	response to fungus	0.000318	0.0271	12.18 (12078,62,64,4)	[+] Show genes
		GO:0070482	response to oxygen levels	0.000534	0.0451	10.63 (12078,71,64,4)	[+] Show genes
		GO:0051241	negative regulation of multicellular organismal process	0.000662	0.0553	5.63 (12078,201,64,6)	[+] Show genes
		GO:0050778	positive regulation of immune response	0.000691	0.0571	9.93 (12078,76,64,4)	[+] Show genes
		GO:0051093	negative regulation of developmental process	0.000735	0.06	5.52 (12078,205,64,6)	[+] Show genes
		GO:0019732	antifungal humoral response	0.000758	0.0613	47.18 (12078,8,64,2)	[+] Show genes
		GO:0031348	negative regulation of defense response	0.000894	0.0715	15.73 (12078,36,64,3)	[+] Show genes
		GO:1900425	negative regulation of defense response to bacterium	0.000972	0.0769	41.94 (12078,9,64,2)	[+] Show genes
